# The Progenetix oncogenomic resource in 2021

**DOI:** 10.1101/2021.02.15.428237

**Authors:** Qingyao Huang, Paula Carrio-Cordo, Bo Gao, Rahel Paloots, Michael Baudis

## Abstract

In cancer, copy number aberrations (CNA) represent a type of nearly ubiquitous and frequently extensive structural genome variations. To disentangle the molecular mechanisms underlying tumorigenesis as well as identify and characterize molecular subtypes, the comparative and meta-analysis of large genomic variant collections can be of immense importance. Over the last decades, cancer genomic profiling projects have resulted in a large amount of somatic genome variation profiles, however segregated in a multitude of individual studies and datasets. The Progenetix project, initiated in 2001, curates individual cancer CNA profiles and associated metadata from published oncogenomic studies and data repositories with the aim to empower integrative analyses spanning all different cancer biologies.

During the last few years, the fields of genomics and cancer research have seen significant advancement in terms of molecular genetics technology, disease concepts, data standard harmonization as well as data availability, in an increasingly structured and systematic manner. For the Progenetix resource, continuous data integration, curation and maintenance have resulted in the most comprehensive representation of cancer genome CNA profiling data with 138’663 (including 115’357 tumor) CNV profiles. In this article, we report a 4.5-fold increase in sample number since 2013, improvements in data quality, ontology representation with a CNV landscape summary over 51 distinctive NCIt cancer terms as well as updates in database schemas, and data access including new web front-end and programmatic data access. Database URL: progenetix.org
