## Supplementary Table 1 for "The Progenetix oncogenomic resource in 2021"

NCIt code	NCIt label	No.samples
NCIT:C5214	Breast Adenocarcinoma	11801
NCIT:C6958	Astrocytic Tumor	5805
NCIT:C3171	Acute Myeloid Leukemia	5337
NCIT:C5105	Colorectal Adenocarcinoma	5117
NCIT:C3512	Lung Adenocarcinoma	4600
NCIT:C2919	Prostate Adenocarcinoma	4241
NCIT:C3163	Chronic Lymphocytic Leukemia	3535
NCIT:C35850	Head and Neck Carcinoma	3411
NCIT:C2907	Brain Neoplasm	3301
NCIT:C8851	Diffuse Large B-Cell Lymphoma	3255
NCIT:C9385	Renal Cell Carcinoma	3106
NCIT:C3224	Melanoma	2717
NCIT:C2926	Non-Small Cell Lung Carcinoma	2437
NCIT:C4004	Gastric Adenocarcinoma	2316
NCIT:C3099	Hepatocellular Carcinoma	2047
NCIT:C3809	Neuroendocrine Neoplasm	1926
NCIT:C3167	Acute Lymphoblastic Leukemia	1923
NCIT:C3493	Squamous Cell Lung Carcinoma	1918
NCIT:C3209	Follicular Lymphoma	1800
NCIT:C39851	Bladder Urothelial Carcinoma	1742
NCIT:C4345	Myeloproliferative Neoplasm	1580
NCIT:C4341	Marginal Zone Lymphoma	1455
NCIT:C9349	Plasmacytoma	1436
NCIT:C8294	Pancreatic Adenocarcinoma	1282
NCIT:C3466	T-Cell Non-Hodgkin Lymphoma	1040
NCIT:C7359	Endometrial Adenocarcinoma	904
NCIT:C3247	Myelodysplastic Syndrome	892
NCIT:C4024	Esophageal Squamous Cell Carcinoma	890
NCIT:C4337	Mantle Cell Lymphoma	867
NCIT:C4028	Cervical Squamous Cell Carcinoma, Not Otherwise Specified	867
NCIT:C4025	Esophageal Adenocarcinoma	865
NCIT:C129325	Diffuse Glioma	796
NCIT:C7700	Ovarian Adenocarcinoma	672
NCIT:C3158	Leiomyosarcoma	643
NCIT:C9145	Osteosarcoma	573
NCIT:C6770	Ependymal Tumor	560
NCIT:C3234	Mesothelioma	551
NCIT:C3230	Meningioma	474
NCIT:C3194	Liposarcoma	423
NCIT:C4822	Malignant Glioma	414
NCIT:C2912	Burkitt Lymphoma	357
NCIT:C4817	Ewing Sarcoma	308
NCIT:C9325	Adrenal Cortex Carcinoma	307
NCIT:C3359	Rhabdomyosarcoma	290
NCIT:C3868	Gastrointestinal Stromal Tumor	260
NCIT:C27262	Myelodysplastic/Myeloproliferative Neoplasm	250
NCIT:C2946	Chondrosarcoma	224
NCIT:C3798	Malignant Peripheral Nerve Sheath Tumor	219
NCIT:C3043	Fibrosarcoma	120
NCIT:C5398	Central Nervous System Embryonal Tumor, Not Otherwise Specified	110
NCIT:C3212	Lymphoplasmacytic Lymphoma	104
