## Supplementary Table 2 for "The Progenetix oncogenomic resource in 2021"

SNP2POP_LABEL	HANCESTRO LABEL	ANCESTRY_ID
ACB	Afro-Caribbean	HANCESTRO:0567
ASW	African American	HANCESTRO:0568
ESN	Nigerian	HANCESTRO:0544
GWD	Gambian	HANCESTRO:0535
LWK	Kenyan	HANCESTRO:0507
MSL	Sierra Leonean	HANCESTRO:0517
YRI	Yoruban	HANCESTRO:0575
CEU	European	HANCESTRO:0005
FIN	Finnish	HANCESTRO:0321
GBR	British	HANCESTRO:0462
IBS	Spanish	HANCESTRO:0392
TSI	Italian	HANCESTRO:0307
CLM	Colombian	HANCESTRO:0403
MXL	Mexican	HANCESTRO:0415
PEL	Peruvian	HANCESTRO:0420
PUR	Puerto Rican	HANCESTRO:0421
CDX	Dai Chinese	HANCESTRO:0577
CHB	Han Chinese	HANCESTRO:0027
CHS	Han Chinese	HANCESTRO:0027
JPT	Japanese	HANCESTRO:0019
KHV	Vietnamese	HANCESTRO:0502
BEB	Bangladesh	HANCESTRO:0485
GIH	Indian	HANCESTRO:0487
ITU	Indian	HANCESTRO:0487
PJL	Pakistani	HANCESTRO:0490
STU	Sri Lankan	HANCESTRO:0491
AFR	African	HANCESTRO:0010
EAS	East Asian	HANCESTRO:0009
SAS	South Asian	HANCESTRO:0006
EUR	European	HANCESTRO:0005
AMR	Hispanic or Latin American	HANCESTRO:0014
